# Mapping the Functional Landscape and Viral Diversity of 2A Peptides

**DOI:** 10.64898/2026.09.24.754024

**Authors:** Adesh Baral, Aditi Kothiala, Kevin X. Zhong, Janelle Cheung, Stephane Flibotte, Simcha Srebnik, Khanh Duc Dao, Curtis A. Suttle, Eric Jan

**Affiliations:** Department of Biochemistry and Molecular Biology, Vancouver, BC Canada; Life Sciences Institute, University of British Columbia, Vancouver, BC Canada; Department of Ocean, Earth and Atmospheric Sciences, University of British Columbia, Vancouver, BC Canada; Department of Chemical and Biological Engineering, University of British Columbia, Vancouver, BC Canada; Department of Mathematics, University of British Columbia, Vancouver, BC Canada

**Keywords:** ribosome, tRNA, translation, 2A peptide, peptidyl-tRNA hydrolysis

## Abstract

2A peptides are short (∼18–22 amino acid) sequences utilized by a subset of RNA viruses to process their polyproteins in an unusual co-translational event known as “StopGo” or “ribosome skipping”. This process involves ribosome pausing at a conserved C-terminal D(V/I)ExNPG↓P motif, followed by peptidyl-tRNA hydrolysis of the nascent peptide-tRNA^Gly^, and continued translation from the downstream proline codon. However, how nascent 2A peptide interacts with the ribosomal exit tunnel to promote these event(s) remains poorly understood and the molecular determinants governing 2A-mediated StopGo translation remain undefined. Here, we developed a mammalian fluorescence resonance energy transfer (FRET) based high-throughput reporter system to quantitatively measure 2A activity across large libraries of natural and engineered 2A peptides. Systematic mutational analysis of canonical viral 2A peptides from porcine tescovirus and foot-and-mouth disease virus (P2A, F2A) identified key residues required for activity and revealed critical contributions from previously uncharacterized N-terminal residues. Extending this approach to metagenomic viral datasets uncovered conserved sequences governing StopGo efficiency leading to functional ranking of diverse viral 2A peptides in mammalian cells, including identification of a novel subclass that supports high stop-go activity (>99%). Phylogenetic analysis of viral genomes revealed clustering of functional 2A peptides and specific motifs within specific viral lineages branches, suggesting an evolutionary trajectory underlying 2A diversification and optimization. These findings define the sequence and functional landscape of viral 2A peptides and provide mechanistic and evolutionary insights into how nascent peptide–ribosome exit tunnel interactions mediate StopGo translation.
