## Supplemental Data 2 for "Mapping the Functional Landscape and Viral Diversity of 2A Peptides"

### Sheet: P2A_Mutagenesis
AA_Variant	2A_FRET_SCORE_AVERAGE	FRET_READS_COUNTS	NO_FRET_READS_COUNTS
ATNFSLLKQAGDVEENPGP	0.823482	41268	194328
CTNFSLLKQAGDVEENPGP	0.609527	1562	2579
DTNFSLLKQAGDVEENPGP	0.330385	1979	923
ETNFSLLKQAGDVEENPGP	0.590443	1030	1495
FTNFSLLKQAGDVEENPGP	0.225919	1870	586
GTNFSLLKQAGDVEENPGP	0.593262	1186	1770
HTNFSLLKQAGDVEENPGP	0.0870512	2686	254
ITNFSLLKQAGDVEENPGP	0.881318	235	1604
KTNFSLLKQAGDVEENPGP	0.267428	1699	640
LTNFSLLKQAGDVEENPGP	0.434841	58	40
MTNFSLLKQAGDVEENPGP	0.872449	280	1722
NTNFSLLKQAGDVEENPGP	0.203135	1417	384
PTNFSLLKQAGDVEENPGP	0.638476	831	1496
QTNFSLLKQAGDVEENPGP	0.920353	275	3082
RTNFSLLKQAGDVEENPGP	0.212354	2136	627
STNFSLLKQAGDVEENPGP	0.85345	401	2369
TTNFSLLKQAGDVEENPGP	0.608689	1342	2132
VTNFSLLKQAGDVEENPGP	0.852586	193	1082
WTNFSLLKQAGDVEENPGP	0	1408	0
YTNFSLLKQAGDVEENPGP	0.0884256	2756	304
AANFSLLKQAGDVEENPGP	0.870491	430	2962
ACNFSLLKQAGDVEENPGP	0.877338	932	6588
ADNFSLLKQAGDVEENPGP	0.871344	594	3984
AENFSLLKQAGDVEENPGP	0.17387	4045	849
AFNFSLLKQAGDVEENPGP	0.533122	2430	2797
AGNFSLLKQAGDVEENPGP	0.258052	1827	643
AHNFSLLKQAGDVEENPGP	0.755121	1029	3119
AINFSLLKQAGDVEENPGP	0.411825	1655	1159
AKNFSLLKQAGDVEENPGP	0.284852	1163	477
ALNFSLLKQAGDVEENPGP	0.662295	701	1329
AMNFSLLKQAGDVEENPGP	0.55843	968	1213
ANNFSLLKQAGDVEENPGP	0.883371	231	1887
APNFSLLKQAGDVEENPGP	0.746948	799	2314
AQNFSLLKQAGDVEENPGP	0.431021	897	701
ARNFSLLKQAGDVEENPGP	0.0372145	2320	87
ASNFSLLKQAGDVEENPGP	0.803128	1085	4598
AVNFSLLKQAGDVEENPGP	0.406183	599	403
AWNFSLLKQAGDVEENPGP	0.654425	409	691
AYNFSLLKQAGDVEENPGP	0.249313	4472	1452
ATAFSLLKQAGDVEENPGP	0.835966	831	4347
ATCFSLLKQAGDVEENPGP	0.319999	5115	2337
ATDFSLLKQAGDVEENPGP	0.0999004	2485	276
ATEFSLLKQAGDVEENPGP	0.229043	565	173
ATFFSLLKQAGDVEENPGP	0.000713692	1661	0
ATGFSLLKQAGDVEENPGP	0.362722	2160	1263
ATHFSLLKQAGDVEENPGP	0.407889	1569	1045
ATIFSLLKQAGDVEENPGP	0.356153	498	269
ATKFSLLKQAGDVEENPGP	0.169836	2445	521
ATLFSLLKQAGDVEENPGP	0.183332	1808	400
ATMFSLLKQAGDVEENPGP	0.381888	1011	626
ATPFSLLKQAGDVEENPGP	0.331025	3710	1880
ATQFSLLKQAGDVEENPGP	0.783387	629	2366
ATRFSLLKQAGDVEENPGP	0.801998	701	2925
ATSFSLLKQAGDVEENPGP	0.575757	1358	2002
ATTFSLLKQAGDVEENPGP	0.624283	1094	1836
ATVFSLLKQAGDVEENPGP	0.100064	4433	517
ATWFSLLKQAGDVEENPGP	0.0294578	1076	24
ATYFSLLKQAGDVEENPGP	0.226177	973	291
ATNASLLKQAGDVEENPGP	0.774896	1186	4096
ATNCSLLKQAGDVEENPGP	0.37043	2310	1355
ATNDSLLKQAGDVEENPGP	0.162208	2915	553
ATNESLLKQAGDVEENPGP	0.910143	425	4096
ATNGSLLKQAGDVEENPGP	0.59265	1473	2112
ATNHSLLKQAGDVEENPGP	0.779955	928	3269
ATNISLLKQAGDVEENPGP	0.863958	859	5464
ATNKSLLKQAGDVEENPGP	0.634421	1075	1821
ATNLSLLKQAGDVEENPGP	0.760199	1102	3474
ATNMSLLKQAGDVEENPGP	0.709429	1509	3752
ATNNSLLKQAGDVEENPGP	0.193325	5819	1382
ATNPSLLKQAGDVEENPGP	0.00529195	807	7
ATNQSLLKQAGDVEENPGP	0.887598	1756	13566
ATNRSLLKQAGDVEENPGP	0.71154	1437	3604
ATNSSLLKQAGDVEENPGP	0.744193	927	2717
ATNTSLLKQAGDVEENPGP	0.240613	3727	1126
ATNVSLLKQAGDVEENPGP	0.811488	733	3102
ATNWSLLKQAGDVEENPGP	0.708201	994	2480
ATNYSLLKQAGDVEENPGP	0.934682	393	5325
ATNFALLKQAGDVEENPGP	0.816436	1455	6140
ATNFCLLKQAGDVEENPGP	0.780102	694	2628
ATNFDLLKQAGDVEENPGP	0.946467	169	2756
ATNFELLKQAGDVEENPGP	0.805823	1727	7352
ATNFFLLKQAGDVEENPGP	0.806222	519	2096
ATNFGLLKQAGDVEENPGP	0.750436	1938	5892
ATNFHLLKQAGDVEENPGP	0.776218	1237	4388
ATNFILLKQAGDVEENPGP	0.80648	1141	5006
ATNFKLLKQAGDVEENPGP	0.717412	877	2396
ATNFLLLKQAGDVEENPGP	0.750427	3721	11396
ATNFMLLKQAGDVEENPGP	0.878052	885	6816
ATNFNLLKQAGDVEENPGP	0.909449	190	1873
ATNFPLLKQAGDVEENPGP	0.0193614	3560	73
ATNFQLLKQAGDVEENPGP	0.84997	787	4719
ATNFRLLKQAGDVEENPGP	0.0995016	3003	345
ATNFTLLKQAGDVEENPGP	0.74433	1998	5777
ATNFVLLKQAGDVEENPGP	0.66232	1243	2418
ATNFWLLKQAGDVEENPGP	0.782618	1260	4642
ATNFYLLKQAGDVEENPGP	0.358832	1764	1016
ATNFSALKQAGDVEENPGP	0.0243728	3970	113
ATNFSCLKQAGDVEENPGP	0.0450512	2768	150
ATNFSDLKQAGDVEENPGP	0	2943	0
ATNFSELKQAGDVEENPGP	0.300973	2746	1169
ATNFSFLKQAGDVEENPGP	0.304084	2874	1242
ATNFSGLKQAGDVEENPGP	0.0122353	4607	49
ATNFSHLKQAGDVEENPGP	0.150797	2144	393
ATNFSILKQAGDVEENPGP	0.49697	1449	1546
ATNFSKLKQAGDVEENPGP	0.205404	2484	601
ATNFSMLKQAGDVEENPGP	0.766758	1792	6307
ATNFSNLKQAGDVEENPGP	0.0433891	4258	211
ATNFSPLKQAGDVEENPGP	0.270417	3340	1266
ATNFSQLKQAGDVEENPGP	0.0495052	3961	208
ATNFSRLKQAGDVEENPGP	0.688095	1530	3388
ATNFSSLKQAGDVEENPGP	0.0399293	7244	316
ATNFSTLKQAGDVEENPGP	0.0911498	3456	346
ATNFSVLKQAGDVEENPGP	0.0843129	5483	507
ATNFSWLKQAGDVEENPGP	0.103231	3797	442
ATNFSYLKQAGDVEENPGP	0.000407764	2260	1
ATNFSLAKQAGDVEENPGP	0.0430602	3698	179
ATNFSLCKQAGDVEENPGP	0.228412	3710	1137
ATNFSLDKQAGDVEENPGP	9.36117e-05	3596	1
ATNFSLEKQAGDVEENPGP	0.0245355	5493	119
ATNFSLFKQAGDVEENPGP	0.138834	4117	645
ATNFSLGKQAGDVEENPGP	0.0207911	5278	114
ATNFSLHKQAGDVEENPGP	0.0734326	3574	288
ATNFSLIKQAGDVEENPGP	0.838739	283	1455
ATNFSLKKQAGDVEENPGP	0.411733	2607	1848
ATNFSLMKQAGDVEENPGP	0.79292	2652	10325
ATNFSLNKQAGDVEENPGP	0.310922	1899	858
ATNFSLPKQAGDVEENPGP	0.0606042	2693	170
ATNFSLQKQAGDVEENPGP	0.0373361	1623	58
ATNFSLRKQAGDVEENPGP	0.0221556	3350	87
ATNFSLSKQAGDVEENPGP	0.0253468	2346	62
ATNFSLTKQAGDVEENPGP	0.0839933	1947	162
ATNFSLVKQAGDVEENPGP	0.000188875	1677	0
ATNFSLWKQAGDVEENPGP	0.0385161	1143	52
ATNFSLYKQAGDVEENPGP	0.00106892	1118	0
ATNFSLLCQAGDVEENPGP	0.799691	456	1840
ATNFSLLDQAGDVEENPGP	0.264015	4737	1666
ATNFSLLEQAGDVEENPGP	0.858667	778	4541
ATNFSLLFQAGDVEENPGP	0.200975	7433	1855
ATNFSLLGQAGDVEENPGP	0.801405	1744	7054
ATNFSLLHQAGDVEENPGP	0.737671	2016	5858
ATNFSLLIQAGDVEENPGP	0.711872	1757	4361
ATNFSLLLQAGDVEENPGP	0.84844	915	4937
ATNFSLLMQAGDVEENPGP	0.609414	1287	2092
ATNFSLLNQAGDVEENPGP	0.893062	442	3745
ATNFSLLPQAGDVEENPGP	0.853145	1009	5922
ATNFSLLQQAGDVEENPGP	0.781096	2974	10747
ATNFSLLRQAGDVEENPGP	0.839986	807	4224
ATNFSLLSQAGDVEENPGP	0.756306	1634	5029
ATNFSLLTQAGDVEENPGP	0.879788	920	6723
ATNFSLLVQAGDVEENPGP	0.727162	2563	7024
ATNFSLLWQAGDVEENPGP	0.408362	3426	2377
ATNFSLLYQAGDVEENPGP	0.888616	925	7190
ATNFSLLKAAGDVEENPGP	0.764558	1391	4634
ATNFSLLKDAGDVEENPGP	0.0445167	4124	201
ATNFSLLKEAGDVEENPGP	0.679351	3122	6839
ATNFSLLKFAGDVEENPGP	0.814367	1212	5440
ATNFSLLKGAGDVEENPGP	0.214882	4295	1230
ATNFSLLKHAGDVEENPGP	0.874681	583	4046
ATNFSLLKIAGDVEENPGP	0.662983	2782	5947
ATNFSLLKKAGDVEENPGP	0.894557	1144	10312
ATNFSLLKLAGDVEENPGP	0.953963	124	2539
ATNFSLLKMAGDVEENPGP	0.835321	510	2768
ATNFSLLKNAGDVEENPGP	0.71321	1145	2932
ATNFSLLKPAGDVEENPGP	0.0594427	7846	460
ATNFSLLKRAGDVEENPGP	0.889827	432	3789
ATNFSLLKSAGDVEENPGP	0.658618	2374	4584
ATNFSLLKTAGDVEENPGP	0.714783	1778	4422
ATNFSLLKVAGDVEENPGP	0.860758	615	3637
ATNFSLLKWAGDVEENPGP	0.130457	2289	354
ATNFSLLKYAGDVEENPGP	0.21883	2508	719
ATNFSLLKQCGDVEENPGP	0.937626	333	5023
ATNFSLLKQDGDVEENPGP	0.763852	1531	4988
ATNFSLLKQEGDVEENPGP	0.00434802	2905	15
ATNFSLLKQFGDVEENPGP	0.0705306	3077	235
ATNFSLLKQGGDVEENPGP	0.191922	3296	795
ATNFSLLKQHGDVEENPGP	0.900561	745	6973
ATNFSLLKQIGDVEENPGP	0.0611382	5057	333
ATNFSLLKQKGDVEENPGP	0.10636	4782	596
ATNFSLLKQLGDVEENPGP	0	1404	0
ATNFSLLKQMGDVEENPGP	0.485648	1463	1283
ATNFSLLKQNGDVEENPGP	0.297898	2352	1020
ATNFSLLKQPGDVEENPGP	0.0225761	2791	60
ATNFSLLKQQGDVEENPGP	0.13985	5412	881
ATNFSLLKQRGDVEENPGP	0.0627454	2945	203
ATNFSLLKQSGDVEENPGP	0.868069	1415	9569
ATNFSLLKQTGDVEENPGP	0.146746	3088	512
ATNFSLLKQVGDVEENPGP	0.0542279	3237	184
ATNFSLLKQWGDVEENPGP	0.0659836	2082	146
ATNFSLLKQYGDVEENPGP	0.0546544	3162	195
ATNFSLLKQAADVEENPGP	0.123385	2163	303
ATNFSLLKQACDVEENPGP	0.02372	4377	95
ATNFSLLKQADDVEENPGP	0.158046	2937	517
ATNFSLLKQAEDVEENPGP	0.0650229	2824	215
ATNFSLLKQAFDVEENPGP	0.0990856	2072	225
ATNFSLLKQAHDVEENPGP	0.211503	3592	909
ATNFSLLKQAIDVEENPGP	0.0299853	3170	97
ATNFSLLKQAKDVEENPGP	0.113771	3262	425
ATNFSLLKQALDVEENPGP	0.0705955	3504	250
ATNFSLLKQAMDVEENPGP	0.27778	1993	760
ATNFSLLKQANDVEENPGP	0.776625	1226	4138
ATNFSLLKQAPDVEENPGP	0.0484262	2234	110
ATNFSLLKQAQDVEENPGP	0.0807799	1916	171
ATNFSLLKQARDVEENPGP	0.201009	2182	542
ATNFSLLKQASDVEENPGP	0.00784195	3741	34
ATNFSLLKQATDVEENPGP	0.0396588	2695	119
ATNFSLLKQAVDVEENPGP	0.087067	934	97
ATNFSLLKQAWDVEENPGP	0.173568	1129	240
ATNFSLLKQAYDVEENPGP	0.0767011	2654	229
ATNFSLLKQAGAVEENPGP	0.141254	2675	452
ATNFSLLKQAGCVEENPGP	0.0333007	3780	130
ATNFSLLKQAGEVEENPGP	0.336055	1973	631
ATNFSLLKQAGFVEENPGP	0	1454	0
ATNFSLLKQAGGVEENPGP	0.112615	442	62
ATNFSLLKQAGHVEENPGP	0.0850431	1760	170
ATNFSLLKQAGIVEENPGP	0.123366	1293	191
ATNFSLLKQAGKVEENPGP	0.126338	1761	232
ATNFSLLKQAGLVEENPGP	0.0780088	814	70
ATNFSLLKQAGMVEENPGP	0.0285417	2749	93
ATNFSLLKQAGNVEENPGP	0.0487983	2891	156
ATNFSLLKQAGPVEENPGP	0.0304918	5188	171
ATNFSLLKQAGQVEENPGP	0.0604092	1453	95
ATNFSLLKQAGRVEENPGP	0.0244779	3068	77
ATNFSLLKQAGSVEENPGP	0.0242179	3866	107
ATNFSLLKQAGTVEENPGP	0.0966243	673	67
ATNFSLLKQAGVVEENPGP	0.0167875	3597	60
ATNFSLLKQAGWVEENPGP	0.0646939	2609	199
ATNFSLLKQAGYVEENPGP	0.0974091	1051	124
ATNFSLLKQAGDAEENPGP	0	2206	0
ATNFSLLKQAGDCEENPGP	0.0483607	2433	126
ATNFSLLKQAGDDEENPGP	0.092969	2045	210
ATNFSLLKQAGDEEENPGP	0.000238796	1263	0
ATNFSLLKQAGDFEENPGP	0.0352421	3921	143
ATNFSLLKQAGDGEENPGP	0.0579639	2558	161
ATNFSLLKQAGDHEENPGP	0.0259827	1705	44
ATNFSLLKQAGDIEENPGP	0.820859	1031	5002
ATNFSLLKQAGDKEENPGP	0.00167912	1067	0
ATNFSLLKQAGDLEENPGP	0.144702	3866	649
ATNFSLLKQAGDMEENPGP	0.0137878	1432	19
ATNFSLLKQAGDNEENPGP	0.249431	1409	491
ATNFSLLKQAGDPEENPGP	0.0645113	2167	166
ATNFSLLKQAGDQEENPGP	0	3270	0
ATNFSLLKQAGDREENPGP	0	3475	0
ATNFSLLKQAGDSEENPGP	0.000318492	918	0
ATNFSLLKQAGDTEENPGP	0.281461	3332	1345
ATNFSLLKQAGDWEENPGP	0	1184	0
ATNFSLLKQAGDYEENPGP	0	534	0
ATNFSLLKQAGDVAENPGP	0.566954	1393	1734
ATNFSLLKQAGDVCENPGP	0.19181	657	155
ATNFSLLKQAGDVDENPGP	0.177649	1302	293
ATNFSLLKQAGDVFENPGP	0.117223	3863	537
ATNFSLLKQAGDVGENPGP	0.126756	2391	341
ATNFSLLKQAGDVHENPGP	0.854753	325	2047
ATNFSLLKQAGDVIENPGP	0.0263633	2325	62
ATNFSLLKQAGDVKENPGP	0.438778	213	163
ATNFSLLKQAGDVLENPGP	0.0373074	1149	48
ATNFSLLKQAGDVMENPGP	0.0757293	2930	242
ATNFSLLKQAGDVNENPGP	0.0236283	2007	53
ATNFSLLKQAGDVPENPGP	0.292588	2037	806
ATNFSLLKQAGDVQENPGP	0.341737	2705	1442
ATNFSLLKQAGDVRENPGP	0.43141	970	748
ATNFSLLKQAGDVSENPGP	0.120986	1246	165
ATNFSLLKQAGDVTENPGP	0.000790439	760	1
ATNFSLLKQAGDVVENPGP	0.000262983	2379	1
ATNFSLLKQAGDVWENPGP	0.161435	1504	278
ATNFSLLKQAGDVYENPGP	0.036161	1469	53
ATNFSLLKQAGDVEANPGP	0.378001	460	292
ATNFSLLKQAGDVECNPGP	0.745499	1565	4399
ATNFSLLKQAGDVEDNPGP	0.844894	857	4731
ATNFSLLKQAGDVEFNPGP	0.714061	4264	9879
ATNFSLLKQAGDVEGNPGP	0.170526	2479	469
ATNFSLLKQAGDVEHNPGP	0.325571	3561	1797
ATNFSLLKQAGDVEINPGP	0.484416	611	517
ATNFSLLKQAGDVEKNPGP	0.491305	1741	1734
ATNFSLLKQAGDVELNPGP	0.605774	2207	3195
ATNFSLLKQAGDVEMNPGP	0.636529	1339	2348
ATNFSLLKQAGDVENNPGP	0.895514	574	5339
ATNFSLLKQAGDVEPNPGP	0.395643	555	387
ATNFSLLKQAGDVEQNPGP	0.964846	233	6736
ATNFSLLKQAGDVERNPGP	0.397655	1516	1097
ATNFSLLKQAGDVESNPGP	0.696869	1980	4279
ATNFSLLKQAGDVETNPGP	0.914181	211	2124
ATNFSLLKQAGDVEVNPGP	0.572728	1759	2451
ATNFSLLKQAGDVEWNPGP	0.665029	988	1884
ATNFSLLKQAGDVEYNPGP	0.667276	1491	2837
ATNFSLLKQAGDVEEAPGP	0.0720754	1959	186
ATNFSLLKQAGDVEECPGP	0.131209	5291	759
ATNFSLLKQAGDVEEDPGP	0.404743	920	633
ATNFSLLKQAGDVEEEPGP	0.084833	3253	315
ATNFSLLKQAGDVEEFPGP	0	748	0
ATNFSLLKQAGDVEEGPGP	0.00080253	1561	0
ATNFSLLKQAGDVEEHPGP	0.183378	4185	988
ATNFSLLKQAGDVEEIPGP	0.298772	886	357
ATNFSLLKQAGDVEEKPGP	0.0923577	1155	102
ATNFSLLKQAGDVEELPGP	0.103268	3462	370
ATNFSLLKQAGDVEEMPGP	0.101747	2723	292
ATNFSLLKQAGDVEEPPGP	0	1092	0
ATNFSLLKQAGDVEEQPGP	0.0679212	5201	421
ATNFSLLKQAGDVEERPGP	0.0897791	2690	283
ATNFSLLKQAGDVEESPGP	0.0315691	1569	59
ATNFSLLKQAGDVEETPGP	0.0454654	3644	204
ATNFSLLKQAGDVEEVPGP	0.0191974	2188	47
ATNFSLLKQAGDVEEWPGP	0.0635991	2310	160
ATNFSLLKQAGDVEEYPGP	0.000726	1236	0
ATNFSLLKQAGDVEENAGP	0.000354984	781	0
ATNFSLLKQAGDVEENCGP	0.0827695	1385	128
ATNFSLLKQAGDVEENDGP	0.000148652	1899	0
ATNFSLLKQAGDVEENEGP	0.0121483	4929	57
ATNFSLLKQAGDVEENFGP	0.0550732	865	55
ATNFSLLKQAGDVEENGGP	0.224007	818	209
ATNFSLLKQAGDVEENHGP	0.232415	642	201
ATNFSLLKQAGDVEENIGP	0.000216877	1250	0
ATNFSLLKQAGDVEENKGP	0.0180686	2457	40
ATNFSLLKQAGDVEENLGP	0.0151946	2944	48
ATNFSLLKQAGDVEENMGP	0.115908	1075	137
ATNFSLLKQAGDVEENNGP	0.00106315	1491	3
ATNFSLLKQAGDVEENQGP	0.000402504	1451	0
ATNFSLLKQAGDVEENRGP	0.0425062	1698	83
ATNFSLLKQAGDVEENSGP	0.0217257	1005	16
ATNFSLLKQAGDVEENTGP	0.0620809	1962	141
ATNFSLLKQAGDVEENVGP	0	2612	0
ATNFSLLKQAGDVEENWGP	0.0444699	2059	117
ATNFSLLKQAGDVEENYGP	0.103908	858	109
ATNFSLLKQAGDVEENPAP	0.0498463	2835	149
ATNFSLLKQAGDVEENPCP	0.00931881	3455	32
ATNFSLLKQAGDVEENPDP	0.0976745	1016	114
ATNFSLLKQAGDVEENPEP	0.035428	742	29
ATNFSLLKQAGDVEENPFP	0.176085	737	154
ATNFSLLKQAGDVEENPHP	0.0477222	1228	69
ATNFSLLKQAGDVEENPIP	0.205644	1358	353
ATNFSLLKQAGDVEENPKP	0.0635663	2229	129
ATNFSLLKQAGDVEENPLP	0	4094	0
ATNFSLLKQAGDVEENPMP	0.0117925	4974	56
ATNFSLLKQAGDVEENPNP	0.0278406	2920	76
ATNFSLLKQAGDVEENPPP	0.0231734	1723	45
ATNFSLLKQAGDVEENPQP	0.032025	4571	140
ATNFSLLKQAGDVEENPRP	0.0180015	2002	29
ATNFSLLKQAGDVEENPSP	0	630	0
ATNFSLLKQAGDVEENPTP	0	789	0
ATNFSLLKQAGDVEENPVP	0.0324324	1576	55
ATNFSLLKQAGDVEENPWP	0	2103	0
ATNFSLLKQAGDVEENPYP	0.0614322	864	55
ATNFSLLKQAGDVEENPGA	0.00126712	713	0
ATNFSLLKQAGDVEENPGC	0	440	0
ATNFSLLKQAGDVEENPGD	0	49	0
ATNFSLLKQAGDVEENPGE	0	1	0
ATNFSLLKQAGDVEENPGF	0	292	0
ATNFSLLKQAGDVEENPGG	#DIV/0!	0	0
ATNFSLLKQAGDVEENPGH	0.42106	294	216
ATNFSLLKQAGDVEENPGI	0.0871143	1295	125
ATNFSLLKQAGDVEENPGK	0	568	0
ATNFSLLKQAGDVEENPGL	#DIV/0!	0	0
ATNFSLLKQAGDVEENPGM	0	214	0
ATNFSLLKQAGDVEENPGN	#DIV/0!	1	0
ATNFSLLKQAGDVEENPGQ	0.00192359	482	1
ATNFSLLKQAGDVEENPGR	0.00342624	562	2
ATNFSLLKQAGDVEENPGS	0.119727	2022	290
ATNFSLLKQAGDVEENPGT	0.0641814	688	45
ATNFSLLKQAGDVEENPGV	#DIV/0!	1	0
ATNFSLLKQAGDVEENPGW	#DIV/0!	0	0
ATNFSLLKQAGDVEENPGY	0	198	0

### Sheet: F2A_Mutagenesis
AA_Variant	2A_FRET_SCORE_AVERAGE	FRET_READS_COUNTS	No_FRET
TLNFDLLKLAGDVESNPGP	0.834885	47642	204009
ALNFDLLKLAGDVESNPGP	0.90028	607	4872
CLNFDLLKLAGDVESNPGP	0.865573	651	3762
DLNFDLLKLAGDVESNPGP	0.228295	2653	654
ELNFDLLKLAGDVESNPGP	0.638096	1140	1760
FLNFDLLKLAGDVESNPGP	0.213256	2663	614
GLNFDLLKLAGDVESNPGP	0.804478	1605	5484
HLNFDLLKLAGDVESNPGP	0.219417	2664	629
ILNFDLLKLAGDVESNPGP	0.899591	598	4616
KLNFDLLKLAGDVESNPGP	0.42568	1000	645
LLNFDLLKLAGDVESNPGP	0.820347	1753	6855
MLNFDLLKLAGDVESNPGP	0.866242	799	4256
NLNFDLLKLAGDVESNPGP	0.212708	2567	587
PLNFDLLKLAGDVESNPGP	0.306663	1985	780
QLNFDLLKLAGDVESNPGP	0.716381	2160	4701
RLNFDLLKLAGDVESNPGP	0.526507	2025	1992
SLNFDLLKLAGDVESNPGP	0.923753	339	3612
VLNFDLLKLAGDVESNPGP	0.907906	539	4571
WLNFDLLKLAGDVESNPGP	0.226507	1213	257
YLNFDLLKLAGDVESNPGP	0.342384	1974	886
TANFDLLKLAGDVESNPGP	0.851731	2041	10094
TCNFDLLKLAGDVESNPGP	0.888815	679	4694
TDNFDLLKLAGDVESNPGP	0.909401	540	4708
TENFDLLKLAGDVESNPGP	0.645205	1154	1775
TFNFDLLKLAGDVESNPGP	0.576701	1230	1432
TGNFDLLKLAGDVESNPGP	0.83071	926	4002
THNFDLLKLAGDVESNPGP	0.901502	1084	8012
TINFDLLKLAGDVESNPGP	0.754524	1238	3075
TKNFDLLKLAGDVESNPGP	0.85875	1319	7026
TMNFDLLKLAGDVESNPGP	0.81313	904	3458
TNNFDLLKLAGDVESNPGP	0.904802	577	4817
TPNFDLLKLAGDVESNPGP	0.836252	1086	4869
TQNFDLLKLAGDVESNPGP	0.839656	1851	7933
TRNFDLLKLAGDVESNPGP	0.867671	715	3962
TSNFDLLKLAGDVESNPGP	0.861567	972	5281
TTNFDLLKLAGDVESNPGP	0.857601	1895	9746
TVNFDLLKLAGDVESNPGP	0.843509	779	3636
TWNFDLLKLAGDVESNPGP	0.778909	1229	3630
TYNFDLLKLAGDVESNPGP	0.937367	387	4934
TLAFDLLKLAGDVESNPGP	0.302692	1524	580
TLCFDLLKLAGDVESNPGP	0.121008	2030	239
TLDFDLLKLAGDVESNPGP	0.0981225	1768	170
TLEFDLLKLAGDVESNPGP	0.0721091	2083	151
TLFFDLLKLAGDVESNPGP	0.133905	2203	263
TLGFDLLKLAGDVESNPGP	0.0710017	1921	126
TLHFDLLKLAGDVESNPGP	0.0892475	800	75
TLIFDLLKLAGDVESNPGP	0.308102	1393	544
TLKFDLLKLAGDVESNPGP	0.814046	415	1659
TLLFDLLKLAGDVESNPGP	0.0480117	2028	92
TLMFDLLKLAGDVESNPGP	0	2623	0
TLPFDLLKLAGDVESNPGP	0.366302	1582	787
TLQFDLLKLAGDVESNPGP	0.358023	1092	475
TLRFDLLKLAGDVESNPGP	0.352567	723	327
TLSFDLLKLAGDVESNPGP	0.0937823	2628	256
TLTFDLLKLAGDVESNPGP	0.24197	1855	539
TLVFDLLKLAGDVESNPGP	0.000246654	1624	1
TLWFDLLKLAGDVESNPGP	0	1107	0
TLYFDLLKLAGDVESNPGP	0.105235	1316	130
TLNADLLKLAGDVESNPGP	0.563278	3065	3290
TLNCDLLKLAGDVESNPGP	0.447324	3938	2675
TLNDDLLKLAGDVESNPGP	0.102447	3400	313
TLNEDLLKLAGDVESNPGP	0.106465	1654	162
TLNGDLLKLAGDVESNPGP	0.117383	2654	301
TLNHDLLKLAGDVESNPGP	0.726123	1900	4491
TLNIDLLKLAGDVESNPGP	0.4662	1646	1233
TLNKDLLKLAGDVESNPGP	0.835698	967	4102
TLNLDLLKLAGDVESNPGP	0.546988	3139	3155
TLNMDLLKLAGDVESNPGP	0.314104	2423	939
TLNNDLLKLAGDVESNPGP	0.213843	1182	294
TLNPDLLKLAGDVESNPGP	0.00248759	1247	5
TLNQDLLKLAGDVESNPGP	0.470113	2961	2151
TLNRDLLKLAGDVESNPGP	0.860977	983	5678
TLNSDLLKLAGDVESNPGP	0.475465	3111	2638
TLNTDLLKLAGDVESNPGP	0.291523	2111	740
TLNVDLLKLAGDVESNPGP	0.580821	1729	2029
TLNWDLLKLAGDVESNPGP	0.920053	404	3636
TLNYDLLKLAGDVESNPGP	0.890289	997	6922
TLNFALLKLAGDVESNPGP	0.418614	1987	1203
TLNFCLLKLAGDVESNPGP	0.203778	1511	325
TLNFELLKLAGDVESNPGP	0.762867	837	2423
TLNFFLLKLAGDVESNPGP	0.0636034	1564	97
TLNFGLLKLAGDVESNPGP	0.0529428	3674	188
TLNFHLLKLAGDVESNPGP	0.157657	1468	230
TLNFILLKLAGDVESNPGP	0.10657	942	91
TLNFKLLKLAGDVESNPGP	0.0923993	2276	169
TLNFLLLKLAGDVESNPGP	0.41895	1467	859
TLNFMLLKLAGDVESNPGP	0.290366	1007	316
TLNFNLLKLAGDVESNPGP	0.379787	396	211
TLNFPLLKLAGDVESNPGP	0.000648173	1818	1
TLNFQLLKLAGDVESNPGP	0.683698	948	1806
TLNFRLLKLAGDVESNPGP	0.0982937	1775	159
TLNFSLLKLAGDVESNPGP	0.316764	2375	976
TLNFTLLKLAGDVESNPGP	0.431949	1972	1204
TLNFVLLKLAGDVESNPGP	0.155964	2000	309
TLNFWLLKLAGDVESNPGP	0.232153	1922	489
TLNFYLLKLAGDVESNPGP	0.20395	1201	267
TLNFDALKLAGDVESNPGP	0.172492	827	167
TLNFDCLKLAGDVESNPGP	0.100391	2764	248
TLNFDDLKLAGDVESNPGP	0.213887	2461	557
TLNFDELKLAGDVESNPGP	0	2292	0
TLNFDFLKLAGDVESNPGP	0.0221915	650	8
TLNFDGLKLAGDVESNPGP	0.00322606	2101	8
TLNFDHLKLAGDVESNPGP	0.0276198	753	15
TLNFDILKLAGDVESNPGP	0.195769	2212	458
TLNFDKLKLAGDVESNPGP	0.0893648	3294	283
TLNFDMLKLAGDVESNPGP	0.340187	1846	803
TLNFDNLKLAGDVESNPGP	0	2628	0
TLNFDPLKLAGDVESNPGP	0.075652	1357	100
TLNFDQLKLAGDVESNPGP	0.0339949	1483	52
TLNFDRLKLAGDVESNPGP	0.0158173	2181	29
TLNFDSLKLAGDVESNPGP	0	2072	0
TLNFDTLKLAGDVESNPGP	0.163842	1311	224
TLNFDVLKLAGDVESNPGP	0.0415564	1725	59
TLNFDWLKLAGDVESNPGP	0.0735976	1427	93
TLNFDYLKLAGDVESNPGP	0.0276906	1719	46
TLNFDLAKLAGDVESNPGP	0	743	0
TLNFDLCKLAGDVESNPGP	0.0508252	1904	95
TLNFDLDKLAGDVESNPGP	0.0605063	1468	78
TLNFDLEKLAGDVESNPGP	0.31061	812	288
TLNFDLFKLAGDVESNPGP	0.000965297	422	0
TLNFDLGKLAGDVESNPGP	0.00176095	955	2
TLNFDLHKLAGDVESNPGP	0.00835749	1015	5
TLNFDLIKLAGDVESNPGP	0.363447	1422	666
TLNFDLKKLAGDVESNPGP	0	956	0
TLNFDLMKLAGDVESNPGP	0.292666	2481	903
TLNFDLNKLAGDVESNPGP	0.0785077	2743	203
TLNFDLPKLAGDVESNPGP	0.0752888	1220	89
TLNFDLQKLAGDVESNPGP	0.0917713	2221	165
TLNFDLRKLAGDVESNPGP	0.166669	725	118
TLNFDLSKLAGDVESNPGP	0	1765	0
TLNFDLTKLAGDVESNPGP	0.233337	2532	671
TLNFDLVKLAGDVESNPGP	0	608	0
TLNFDLWKLAGDVESNPGP	0.0406072	1036	42
TLNFDLYKLAGDVESNPGP	0	1428	0
TLNFDLLALAGDVESNPGP	0.791376	754	2415
TLNFDLLCLAGDVESNPGP	0.295356	2229	827
TLNFDLLDLAGDVESNPGP	0.13172	3080	417
TLNFDLLELAGDVESNPGP	0.191809	2281	497
TLNFDLLFLAGDVESNPGP	0.159304	1449	250
TLNFDLLGLAGDVESNPGP	0.408453	786	501
TLNFDLLHLAGDVESNPGP	0.220835	2536	678
TLNFDLLILAGDVESNPGP	0.937931	107	1356
TLNFDLLLLAGDVESNPGP	0.587993	1060	1382
TLNFDLLMLAGDVESNPGP	0.730368	1118	2580
TLNFDLLNLAGDVESNPGP	0.0449973	3988	178
TLNFDLLPLAGDVESNPGP	0.127603	3022	359
TLNFDLLQLAGDVESNPGP	0.697233	1029	2054
TLNFDLLRLAGDVESNPGP	0.273018	4252	1420
TLNFDLLSLAGDVESNPGP	0.258671	2930	937
TLNFDLLTLAGDVESNPGP	0.392225	1247	680
TLNFDLLVLAGDVESNPGP	0.278982	1640	555
TLNFDLLWLAGDVESNPGP	0.083176	1982	156
TLNFDLLYLAGDVESNPGP	0.230679	1983	503
TLNFDLLKAAGDVESNPGP	0.000133356	3256	0
TLNFDLLKCAGDVESNPGP	0.355589	3245	1521
TLNFDLLKDAGDVESNPGP	0.167937	1369	222
TLNFDLLKEAGDVESNPGP	0.0795236	2832	223
TLNFDLLKFAGDVESNPGP	0.366376	2726	1374
TLNFDLLKGAGDVESNPGP	0.0774681	1229	85
TLNFDLLKHAGDVESNPGP	0.000384011	3086	2
TLNFDLLKIAGDVESNPGP	0.445125	2787	1933
TLNFDLLKKAGDVESNPGP	0.238076	3266	857
TLNFDLLKMAGDVESNPGP	0.622946	2070	2926
TLNFDLLKNAGDVESNPGP	0.0972877	2903	258
TLNFDLLKPAGDVESNPGP	0.0684067	3168	217
TLNFDLLKQAGDVESNPGP	0.794737	2296	7624
TLNFDLLKRAGDVESNPGP	0.570794	1694	1986
TLNFDLLKSAGDVESNPGP	0.183837	1126	246
TLNFDLLKTAGDVESNPGP	0.229174	2669	695
TLNFDLLKVAGDVESNPGP	0.261373	2452	766
TLNFDLLKWAGDVESNPGP	0.00154344	1048	3
TLNFDLLKYAGDVESNPGP	0.0459621	1655	55
TLNFDLLKLCGDVESNPGP	0.786147	1621	5226
TLNFDLLKLDGDVESNPGP	0.0486997	1365	57
TLNFDLLKLEGDVESNPGP	0.0511165	1278	60
TLNFDLLKLFGDVESNPGP	0.229709	1695	435
TLNFDLLKLGGDVESNPGP	0.00110863	1423	3
TLNFDLLKLHGDVESNPGP	0.386743	2925	1690
TLNFDLLKLIGDVESNPGP	0.0233936	2386	52
TLNFDLLKLKGDVESNPGP	0.148392	2125	373
TLNFDLLKLLGDVESNPGP	0.559896	1242	1495
TLNFDLLKLMGDVESNPGP	0.211589	2087	452
TLNFDLLKLNGDVESNPGP	0.0731798	1977	142
TLNFDLLKLPGDVESNPGP	0.04462	1588	65
TLNFDLLKLQGDVESNPGP	0.0647859	2730	166
TLNFDLLKLRGDVESNPGP	0.00110811	1427	1
TLNFDLLKLSGDVESNPGP	0.523152	1567	1514
TLNFDLLKLTGDVESNPGP	0.0753903	3839	291
TLNFDLLKLVGDVESNPGP	0.0358787	1692	64
TLNFDLLKLWGDVESNPGP	0.183815	701	153
TLNFDLLKLYGDVESNPGP	0.00237832	658	3
TLNFDLLKLAADVESNPGP	0.115562	1532	167
TLNFDLLKLACDVESNPGP	0.000525416	3007	3
TLNFDLLKLADDVESNPGP	0	1177	0
TLNFDLLKLAEDVESNPGP	0.011342	1217	12
TLNFDLLKLAFDVESNPGP	0.107767	1512	147
TLNFDLLKLAHDVESNPGP	0	2559	0
TLNFDLLKLAIDVESNPGP	0.611902	981	1430
TLNFDLLKLAKDVESNPGP	0.0264708	3151	81
TLNFDLLKLALDVESNPGP	0.0747053	1350	98
TLNFDLLKLAMDVESNPGP	0.0440099	2230	90
TLNFDLLKLANDVESNPGP	0.190846	2407	489
TLNFDLLKLAPDVESNPGP	0.000554223	2165	1
TLNFDLLKLAQDVESNPGP	0.00227705	662	0
TLNFDLLKLARDVESNPGP	0.174282	862	146
TLNFDLLKLASDVESNPGP	0.118921	2714	314
TLNFDLLKLATDVESNPGP	0.180678	1521	296
TLNFDLLKLAVDVESNPGP	0.0638151	2088	127
TLNFDLLKLAWDVESNPGP	0.177617	1185	231
TLNFDLLKLAYDVESNPGP	0.0695503	1932	125
TLNFDLLKLAGAVESNPGP	0.045062	1707	89
TLNFDLLKLAGCVESNPGP	0.179085	3308	656
TLNFDLLKLAGEVESNPGP	0.0219344	1570	23
TLNFDLLKLAGFVESNPGP	0.343174	768	359
TLNFDLLKLAGGVESNPGP	0.0542012	2106	122
TLNFDLLKLAGHVESNPGP	0.130732	1985	279
TLNFDLLKLAGIVESNPGP	0.0362072	2596	89
TLNFDLLKLAGKVESNPGP	0.134508	2301	325
TLNFDLLKLAGLVESNPGP	0.16543	981	190
TLNFDLLKLAGMVESNPGP	0.0569397	1133	63
TLNFDLLKLAGNVESNPGP	0	1958	0
TLNFDLLKLAGPVESNPGP	0.0813132	2097	176
TLNFDLLKLAGQVESNPGP	0.0886139	1146	106
TLNFDLLKLAGRVESNPGP	0.0303906	1969	51
TLNFDLLKLAGSVESNPGP	0	1901	0
TLNFDLLKLAGTVESNPGP	0.0512015	2004	84
TLNFDLLKLAGVVESNPGP	0	1950	0
TLNFDLLKLAGWVESNPGP	0.000237561	1414	0
TLNFDLLKLAGYVESNPGP	0.0663989	3071	212
TLNFDLLKLAGDAESNPGP	0.093547	1168	112
TLNFDLLKLAGDCESNPGP	0.132654	1974	248
TLNFDLLKLAGDDESNPGP	0.000375621	2132	2
TLNFDLLKLAGDEESNPGP	0.052387	1780	84
TLNFDLLKLAGDFESNPGP	0.000163808	2606	0
TLNFDLLKLAGDGESNPGP	0.124286	1913	228
TLNFDLLKLAGDHESNPGP	0.000388633	1998	1
TLNFDLLKLAGDIESNPGP	0.622418	1436	1994
TLNFDLLKLAGDKESNPGP	0.183585	834	146
TLNFDLLKLAGDLESNPGP	0.0503979	2616	113
TLNFDLLKLAGDMESNPGP	0.000736419	1019	1
TLNFDLLKLAGDNESNPGP	0.0759397	2274	150
TLNFDLLKLAGDPESNPGP	0.0546076	4514	221
TLNFDLLKLAGDQESNPGP	0.00212199	1084	3
TLNFDLLKLAGDRESNPGP	0	1647	0
TLNFDLLKLAGDSESNPGP	0.0463541	2105	75
TLNFDLLKLAGDTESNPGP	0.175647	2120	385
TLNFDLLKLAGDWESNPGP	0.102677	2508	228
TLNFDLLKLAGDYESNPGP	0	1258	0
TLNFDLLKLAGDVASNPGP	0.186214	1180	241
TLNFDLLKLAGDVCSNPGP	0.0402903	1899	80
TLNFDLLKLAGDVDSNPGP	0.326086	1503	665
TLNFDLLKLAGDVFSNPGP	0.0966123	1199	117
TLNFDLLKLAGDVGSNPGP	0.118861	1895	233
TLNFDLLKLAGDVHSNPGP	0.422982	485	333
TLNFDLLKLAGDVISNPGP	0.0982665	1309	135
TLNFDLLKLAGDVKSNPGP	0.00064527	1155	0
TLNFDLLKLAGDVLSNPGP	0.000735256	1088	2
TLNFDLLKLAGDVMSNPGP	0.000352146	2147	1
TLNFDLLKLAGDVNSNPGP	0.0415012	2201	80
TLNFDLLKLAGDVPSNPGP	0.284423	838	310
TLNFDLLKLAGDVQSNPGP	0.0389473	4069	161
TLNFDLLKLAGDVRSNPGP	0.0623886	1240	65
TLNFDLLKLAGDVSSNPGP	0.106057	1917	208
TLNFDLLKLAGDVTSNPGP	0.0790831	906	47
TLNFDLLKLAGDVVSNPGP	0.0852594	1346	106
TLNFDLLKLAGDVWSNPGP	0.108803	1696	190
TLNFDLLKLAGDVYSNPGP	0.0664286	1065	72
TLNFDLLKLAGDVEANPGP	0.102344	880	97
TLNFDLLKLAGDVECNPGP	0.244034	1425	429
TLNFDLLKLAGDVEDNPGP	0.21568	1681	428
TLNFDLLKLAGDVEENPGP	0.854942	918	5068
TLNFDLLKLAGDVEFNPGP	0.125818	1358	176
TLNFDLLKLAGDVEGNPGP	0.128503	2352	351
TLNFDLLKLAGDVEHNPGP	0.304651	1553	641
TLNFDLLKLAGDVEINPGP	0.649721	503	1018
TLNFDLLKLAGDVEKNPGP	0.280429	742	307
TLNFDLLKLAGDVELNPGP	0.764113	1285	3744
TLNFDLLKLAGDVEMNPGP	0.729549	1588	4132
TLNFDLLKLAGDVENNPGP	0.202944	1402	376
TLNFDLLKLAGDVEPNPGP	0.516652	402	407
TLNFDLLKLAGDVEQNPGP	0.816938	1602	6520
TLNFDLLKLAGDVERNPGP	0.310819	865	385
TLNFDLLKLAGDVETNPGP	0.718788	1433	3750
TLNFDLLKLAGDVEVNPGP	0.148048	852	152
TLNFDLLKLAGDVEWNPGP	0.167239	2271	431
TLNFDLLKLAGDVEYNPGP	0.114765	815	113
TLNFDLLKLAGDVESAPGP	0.00326252	1095	9
TLNFDLLKLAGDVESCPGP	0.0697372	1928	115
TLNFDLLKLAGDVESDPGP	0.126123	527	62
TLNFDLLKLAGDVESEPGP	0.000411731	1863	0
TLNFDLLKLAGDVESFPGP	0	1316	0
TLNFDLLKLAGDVESGPGP	0.105601	1111	119
TLNFDLLKLAGDVESHPGP	0.00321615	964	0
TLNFDLLKLAGDVESIPGP	0.000538287	1487	2
TLNFDLLKLAGDVESKPGP	0.263305	1321	482
TLNFDLLKLAGDVESLPGP	0.0734538	3615	249
TLNFDLLKLAGDVESMPGP	0	692	0
TLNFDLLKLAGDVESPPGP	0.159283	2105	338
TLNFDLLKLAGDVESQPGP	0.152987	525	73
TLNFDLLKLAGDVESRPGP	0.173968	1154	206
TLNFDLLKLAGDVESSPGP	0.00191959	1661	8
TLNFDLLKLAGDVESTPGP	0.00524673	752	10
TLNFDLLKLAGDVESVPGP	0	1940	0
TLNFDLLKLAGDVESWPGP	0.0740951	1252	86
TLNFDLLKLAGDVESYPGP	0.289163	1383	464
TLNFDLLKLAGDVESNAGP	0.00187254	1450	2
TLNFDLLKLAGDVESNCGP	0.00746254	1345	8
TLNFDLLKLAGDVESNDGP	0.000458024	874	1
TLNFDLLKLAGDVESNEGP	0	932	0
TLNFDLLKLAGDVESNFGP	0.000267741	1284	0
TLNFDLLKLAGDVESNGGP	0.142757	1393	206
TLNFDLLKLAGDVESNHGP	0.405154	674	385
TLNFDLLKLAGDVESNIGP	0.00162379	1474	6
TLNFDLLKLAGDVESNKGP	0.000492361	1566	0
TLNFDLLKLAGDVESNLGP	0.0603112	1368	81
TLNFDLLKLAGDVESNMGP	0.211933	1331	295
TLNFDLLKLAGDVESNNGP	0.116643	1457	173
TLNFDLLKLAGDVESNQGP	0	949	0
TLNFDLLKLAGDVESNRGP	0.158191	1171	222
TLNFDLLKLAGDVESNSGP	0.145617	1374	203
TLNFDLLKLAGDVESNTGP	0.0139251	3225	44
TLNFDLLKLAGDVESNVGP	0.0539714	1434	71
TLNFDLLKLAGDVESNWGP	0.105028	908	95
TLNFDLLKLAGDVESNYGP	0.0264112	2636	77
TLNFDLLKLAGDVESNPAP	0.0975567	1331	118
TLNFDLLKLAGDVESNPCP	0.152285	1337	216
TLNFDLLKLAGDVESNPDP	0.145059	1171	160
TLNFDLLKLAGDVESNPEP	0.000165543	2622	0
TLNFDLLKLAGDVESNPFP	0.0859904	3843	288
TLNFDLLKLAGDVESNPHP	0.000329321	1102	0
TLNFDLLKLAGDVESNPIP	0.109549	1256	156
TLNFDLLKLAGDVESNPKP	0.0828908	2286	180
TLNFDLLKLAGDVESNPLP	0.00039525	1013	1
TLNFDLLKLAGDVESNPMP	0.0442251	1636	67
TLNFDLLKLAGDVESNPNP	0.0865089	1226	97
TLNFDLLKLAGDVESNPPP	0.00127137	1326	0
TLNFDLLKLAGDVESNPQP	0	2875	0
TLNFDLLKLAGDVESNPRP	0.0155363	1792	21
TLNFDLLKLAGDVESNPSP	0.000455196	822	0
TLNFDLLKLAGDVESNPTP	0.111953	1385	165
TLNFDLLKLAGDVESNPVP	0.124669	2769	338
TLNFDLLKLAGDVESNPWP	0.0129583	910	11
TLNFDLLKLAGDVESNPYP	0.0625683	1503	87
TLNFDLLKLAGDVESNPGA	#DIV/0!	2	0
TLNFDLLKLAGDVESNPGC	#DIV/0!	0	0
TLNFDLLKLAGDVESNPGD	#DIV/0!	0	0
TLNFDLLKLAGDVESNPGE	0	123	0
TLNFDLLKLAGDVESNPGF	0	274	0
TLNFDLLKLAGDVESNPGG	#DIV/0!	0	0
TLNFDLLKLAGDVESNPGH	0	397	0
TLNFDLLKLAGDVESNPGI	0	193	0
TLNFDLLKLAGDVESNPGK	0	95	0
TLNFDLLKLAGDVESNPGL	#DIV/0!	1	0
TLNFDLLKLAGDVESNPGM	#DIV/0!	0	0
TLNFDLLKLAGDVESNPGN	0	735	0
TLNFDLLKLAGDVESNPGQ	0.00308296	745	2
TLNFDLLKLAGDVESNPGR	0	52	0
TLNFDLLKLAGDVESNPGS	0.620352	138	194
TLNFDLLKLAGDVESNPGT	0	264	0
TLNFDLLKLAGDVESNPGV	0	296	0
TLNFDLLKLAGDVESNPGW	0	21	0
TLNFDLLKLAGDVESNPGY	0	310	0
